# Metastatic tumor cells in bone marrow differ from paired neuroblastoma tumor and contain subsets with therapy-resistant characteristics

**DOI:** 10.1101/2024.09.13.612231

**Authors:** Caroline Hochheuser, Arjan Boltjes, Kaylee M. Keller, Simon Tol, Marieke van de Mheen, Carolina Pita Barros, Zeinab van Gestel-Fadaie, André B. P. van Kuilenburg, Sander van Hooff, Carlijn Voermans, Jan J. Molenaar, Godelieve A. M. Tytgat, Ilse Timmerman

**Affiliations:** Princess Máxima Center for Pediatric Oncology, Utrecht, the Netherlands; Department of Hematopoiesis, Sanquin Research and Landsteiner Laboratory, Amsterdam University Medical Centers, University of Amsterdam, Amsterdam, the Netherlands; Department of Research Facilities, Sanquin Research and Landsteiner Laboratory, Amsterdam University Medical Centers, University of Amsterdam, Amsterdam, the Netherlands; Laboratory Genetic Metabolic Diseases, Cancer Center Amsterdam, Amsterdam University Medical Centers, Vrije Universiteit Amsterdam, Meibergdreef 9, 1105 AZ, Amsterdam, The Netherlands; Department of Hematology, Amsterdam University Medical Centers, University of Amsterdam, Amsterdam, the Netherlands; Department of Pharmaceutical Sciences, University Medical Center Utrecht, University of Utrecht, Utrecht, the Netherlands; Department of Genetics, University Medical Center Utrecht, University of Utrecht, Utrecht, the Netherlands

**Keywords:** Bone marrow, metastases, intra-tumor heterogeneity, single-cell RNA sequencing, dormancy, therapy resistance, neuroblastoma, GD2

## Abstract

Bone marrow (BM) is a common site for solid tumor metastasis, often causing poor outcome. Here, we define the characteristics of BM-disseminated tumor cells (DTCs) using neuroblastoma as a model. We combined single-cell RNA-sequencing (scRNA-seq) and cell-surface protein analysis using 7 paired BM and primary tumor (PT) samples and found that DTCs contain a higher percentage of cycling cells and higher expression of neurodevelopmental genes compared to corresponding PT cells. In 6 patients, the copy number variation profile differed between PT cells and DTCs, indicating spatial heterogeneity. Within the BM, we detected dormant DTCs with potentially reduced chemosensitivity; this population contained cells expressing low levels of the immunotherapeutic antigen GD2 and increased NGFR expression. In conclusion, we characterized DTCs that are particularly challenging to target, offering new avenues for developing therapeutic strategies designed to target all subpopulations within the highly complex metastatic site, thereby preventing the development of drug-resistant clones.
