## Supplementary Tables 1-7 for "Metastatic tumor cells in bone marrow differ from paired neuroblastoma tumor and contain subsets with therapy-resistant characteristics": Table S3_drugsensitivity_scores.xlsx

### Sheet: module_scores_per_cluster
Table S3. Drug sensitivity scores per cluster of DTCs and per dormancy-categories, and list of genes included in each sensitivity score
Drug	Module	Cluster	Mean module score	SD of module score	number of cells in cluster
dacarbazine	sensitive_module_score	0	-0.000308308	0.0223731	1720
dacarbazine	sensitive_module_score	1	0.00150125	0.0265091	1089
dacarbazine	sensitive_module_score	2	-0.00325935	0.0137135	966
dacarbazine	sensitive_module_score	3	0.00179416	0.0368059	281
dacarbazine	sensitive_module_score	4	-0.0031336	0.0142423	196
dacarbazine	sensitive_module_score	5	-0.00226471	0.0127924	194
doxorubicin	sensitive_module_score	0	0.000529515	0.0380639	1720
doxorubicin	sensitive_module_score	1	-0.00382523	0.0393406	1089
doxorubicin	sensitive_module_score	2	-0.00362141	0.0387598	966
doxorubicin	sensitive_module_score	3	0.00680264	0.0403437	281
doxorubicin	sensitive_module_score	4	0.00412342	0.0350635	196
doxorubicin	sensitive_module_score	5	-0.0071517	0.0349245	194
etoposide	sensitive_module_score	0	0.0513631	0.121568	1720
etoposide	sensitive_module_score	1	0.11654	0.129243	1089
etoposide	sensitive_module_score	2	-0.0023479	0.105398	966
etoposide	sensitive_module_score	3	0.0358623	0.11287	281
etoposide	sensitive_module_score	4	0.0814716	0.115254	196
etoposide	sensitive_module_score	5	0.124736	0.124996	194
melphalan	sensitive_module_score	0	-0.0050884	0.0596264	1720
melphalan	sensitive_module_score	1	-0.0411705	0.054865	1089
melphalan	sensitive_module_score	2	-0.00451969	0.0602415	966
melphalan	sensitive_module_score	3	-0.0169966	0.0560459	281
melphalan	sensitive_module_score	4	-0.0241082	0.0512483	196
melphalan	sensitive_module_score	5	-0.027382	0.0518989	194
topotecan	sensitive_module_score	0	0.208796	0.107084	1720
topotecan	sensitive_module_score	1	0.226886	0.108388	1089
topotecan	sensitive_module_score	2	0.177908	0.103298	966
topotecan	sensitive_module_score	3	0.163635	0.0897198	281
topotecan	sensitive_module_score	4	0.215073	0.103924	196
topotecan	sensitive_module_score	5	0.221798	0.0970667	194
vincristine	sensitive_module_score	0	-0.0223003	0.0398124	1720
vincristine	sensitive_module_score	1	0.00931765	0.0473509	1089
vincristine	sensitive_module_score	2	-0.0296913	0.0382286	966
vincristine	sensitive_module_score	3	-0.00886492	0.0470666	281
vincristine	sensitive_module_score	4	0.0409569	0.0440391	196
vincristine	sensitive_module_score	5	0.00497798	0.045664	194
vindesine	sensitive_module_score	0	-0.032506	0.0716586	1720
vindesine	sensitive_module_score	1	0.0124388	0.0747583	1089
vindesine	sensitive_module_score	2	-0.0442716	0.0673518	966
vindesine	sensitive_module_score	3	-0.0253214	0.0700648	281
vindesine	sensitive_module_score	4	0.0406639	0.068977	196
vindesine	sensitive_module_score	5	0.00755635	0.0782784	194

### Sheet: module_scores_dormancy
Drug	Module	dormancy_category	Mean module score	SD of module score	n
dacarbazine	sensitive_module_score	None	-0.00129039	0.0189764	3250
dacarbazine	sensitive_module_score	Dormant	-0.00236484	0.0158936	86
dacarbazine	sensitive_module_score	Proliferative	0.00162837	0.0311631	1105
dacarbazine	sensitive_module_score	Both	0.000893666	0.0176598	5
doxorubicin	sensitive_module_score	None	-0.000994222	0.03796	3250
doxorubicin	sensitive_module_score	Dormant	0.000768489	0.042351	86
doxorubicin	sensitive_module_score	Proliferative	-0.00197575	0.0399617	1105
doxorubicin	sensitive_module_score	Both	-0.0145115	0.0340908	5
etoposide	sensitive_module_score	None	0.046029	0.122382	3250
etoposide	sensitive_module_score	Dormant	-0.0229608	0.101357	86
etoposide	sensitive_module_score	Proliferative	0.10429	0.13097	1105
etoposide	sensitive_module_score	Both	0.0746639	0.0954654	5
melphalan	sensitive_module_score	None	-0.0118445	0.0593239	3250
melphalan	sensitive_module_score	Dormant	0.0144428	0.0656978	86
melphalan	sensitive_module_score	Proliferative	-0.0319746	0.0572524	1105
melphalan	sensitive_module_score	Both	-0.0362949	0.0720473	5
topotecan	sensitive_module_score	None	0.202288	0.104561	3250
topotecan	sensitive_module_score	Dormant	0.1243	0.0834893	86
topotecan	sensitive_module_score	Proliferative	0.217591	0.111981	1105
topotecan	sensitive_module_score	Both	0.133455	0.0969705	5
vincristine	sensitive_module_score	None	-0.0196568	0.0419249	3250
vincristine	sensitive_module_score	Dormant	-0.0252216	0.0346928	86
vincristine	sensitive_module_score	Proliferative	0.0142187	0.0501964	1105
vincristine	sensitive_module_score	Both	-0.00939328	0.0288294	5
vindesine	sensitive_module_score	None	-0.0314286	0.0715789	3250
vindesine	sensitive_module_score	Dormant	-0.0302146	0.0756102	86
vindesine	sensitive_module_score	Proliferative	0.0196637	0.075461	1105
vindesine	sensitive_module_score	Both	0.0405821	0.0733822	5

### Sheet: genes in scores
## [1] "etoposide_sensitive: 30 genes in signature"
## [1] "ENSG00000139187--KLRG1" "ENSG00000092199--HNRNPC"
## [3] "ENSG00000135486--HNRNPA1" "ENSG00000170515--PA2G4"
## [5] "ENSG00000132382--MYBBP1A" "ENSG00000156261--CCT8"
## [7] "ENSG00000133028--SCO1" "ENSG00000178921--PFAS"
## [9] "ENSG00000108561--C1QBP" "ENSG00000092201--SUPT16H"
## [11] "ENSG00000142864--SERBP1" "ENSG00000134758--RNF138"
## [13] "ENSG00000145220--LYAR" "ENSG00000132153--DHX30"
## [15] "ENSG00000164045--CDC25A" "ENSG00000105472--CLEC11A"
## [17] "ENSG00000111142--METAP2" "ENSG00000160208--RRP1B"
## [19] "ENSG00000135476--ESPL1" "ENSG00000187824--TMEM220"
## [21] "ENSG00000135521--LTV1" "ENSG00000215021--PHB2"
## [23] "ENSG00000005100--DHX33" "ENSG00000037965--HOXC8"
## [25] "ENSG00000125630--POLR1B" "ENSG00000132507--EIF5A"
## [27] "ENSG00000060688--SNRNP40" "ENSG00000197728--RPS26"
## [29] "ENSG00000117133--RPF1" "ENSG00000143401--ANP32E"
## [1] "vindesine_sensitive: 24 genes in signature"
## [1] "ENSG00000085415--SEH1L" "ENSG00000164086--DUSP7"
## [3] "ENSG00000132423--COQ3" "ENSG00000115368--WDR75"
## [5] "ENSG00000187240--DYNC2H1" "ENSG00000111664--GNB3"
## [7] "ENSG00000079134--THOC1" "ENSG00000164985--PSIP1"
## [9] "ENSG00000129347--KRI1" "ENSG00000175792--RUVBL1"
## [11] "ENSG00000056050--HPF1" "ENSG00000121775--TMEM39B"
## [13] "ENSG00000060688--SNRNP40" "ENSG00000128944--KNSTRN"
## [15] "ENSG00000086189--DIMT1" "ENSG00000176170--SPHK1"
## [17] "ENSG00000136811--ODF2" "ENSG00000112039--FANCE"
## [19] "ENSG00000167771--RCOR2" "ENSG00000174842--GLMN"
## [21] "ENSG00000085382--HACE1" "ENSG00000132780--NASP"
## [23] "ENSG00000162408--NOL9" "ENSG00000123552--USP45"
## [1] "vincristine_sensitive: 32 genes in signature"
## [1] "ENSG00000185811--IKZF1" "ENSG00000015285--WAS"
## [3] "ENSG00000123338--NCKAP1L" "ENSG00000135439--AGAP2"
## [5] "ENSG00000116852--KIF21B" "ENSG00000095370--SH2D3C"
## [7] "ENSG00000102879--CORO1A" "ENSG00000143119--CD53"
## [9] "ENSG00000155849--ELMO1" "ENSG00000104814--MAP4K1"
## [11] "ENSG00000118513--MYB" "ENSG00000180353--HCLS1"
## [13] "ENSG00000172578--KLHL6" "ENSG00000160117--ANKLE1"
## [15] "ENSG00000126882--FAM78A" "ENSG00000197471--SPN"
## [17] "ENSG00000213390--ARHGAP19" "ENSG00000123360--PDE1B"
## [19] "ENSG00000101445--PPP1R16B" "ENSG00000089094--KDM2B"
## [21] "ENSG00000081237--PTPRC" "ENSG00000068831--RASGRP2"
## [23] "ENSG00000130755--GMFG" "ENSG00000164104--HMGB2"
## [25] "ENSG00000071564--TCF3" "ENSG00000106948--AKNA"
## [27] "ENSG00000163376--KBTBD8" "ENSG00000084070--SMAP2"
## [29] "ENSG00000005844--ITGAL" "ENSG00000134594--RAB33A"
## [31] "ENSG00000149781--FERMT3" "ENSG00000104885--DOT1L"
## [1] "dacarbazine_sensitive: 25 genes in signature"
## [1] "ENSG00000123338--NCKAP1L" "ENSG00000185811--IKZF1"
## [3] "ENSG00000015285--WAS" "ENSG00000130755--GMFG"
## [5] "ENSG00000081237--PTPRC" "ENSG00000143119--CD53"
## [7] "ENSG00000123360--PDE1B" "ENSG00000149781--FERMT3"
## [9] "ENSG00000066336--SPI1" "ENSG00000172578--KLHL6"
## [11] "ENSG00000102879--CORO1A" "ENSG00000168918--INPP5D"
## [13] "ENSG00000197471--SPN" "ENSG00000162511--LAPTM5"
## [15] "ENSG00000126882--FAM78A" "ENSG00000180353--HCLS1"
## [17] "ENSG00000118513--MYB" "ENSG00000147168--IL2RG"
## [19] "ENSG00000104903--LYL1" "ENSG00000104814--MAP4K1"
## [21] "ENSG00000068831--RASGRP2" "ENSG00000104894--CD37"
## [23] "ENSG00000066294--CD84" "ENSG00000135426--TESPA1"
## [25] "ENSG00000072818--ACAP1"
## [1] "doxorubicin_sensitive: 26 genes in signature"
## [1] "ENSG00000185811--IKZF1" "ENSG00000015285--WAS"
## [3] "ENSG00000095370--SH2D3C" "ENSG00000143119--CD53"
## [5] "ENSG00000123338--NCKAP1L" "ENSG00000102879--CORO1A"
## [7] "ENSG00000135439--AGAP2" "ENSG00000104814--MAP4K1"
## [9] "ENSG00000172578--KLHL6" "ENSG00000180353--HCLS1"
## [11] "ENSG00000130755--GMFG" "ENSG00000123360--PDE1B"
## [13] "ENSG00000126882--FAM78A" "ENSG00000160117--ANKLE1"
## [15] "ENSG00000068831--RASGRP2" "ENSG00000155849--ELMO1"
## [17] "ENSG00000004468--CD38" "ENSG00000116852--KIF21B"
## [19] "ENSG00000081237--PTPRC" "ENSG00000197471--SPN"
## [21] "ENSG00000168918--INPP5D" "ENSG00000101445--PPP1R16B"
## [23] "ENSG00000089094--KDM2B" "ENSG00000005844--ITGAL"
## [25] "ENSG00000213390--ARHGAP19" "ENSG00000136490--LIMD2"
## [1] "topotecan_sensitive: 45 genes in signature"
## [1] "ENSG00000172716--SLFN11" "ENSG00000112290--WASF1"
## [3] "ENSG00000142864--SERBP1" "ENSG00000135486--HNRNPA1"
## [5] "ENSG00000113758--DBN1" "ENSG00000204856--FAM216A"
## [7] "ENSG00000105255--FSD1" "ENSG00000108797--CNTNAP1"
## [9] "ENSG00000132780--NASP" "ENSG00000105642--KCNN1"
## [11] "ENSG00000156508--EEF1A1" "ENSG00000158164--TMSB15A"
## [13] "ENSG00000164985--PSIP1" "ENSG00000204576--PRR3"
## [15] "ENSG00000091656--ZFHX4" "ENSG00000107625--DDX50"
## [17] "ENSG00000250510--GPR162" "ENSG00000198885--ITPRIPL1"
## [19] "ENSG00000231500--RPS18" "ENSG00000011028--MRC2"
## [21] "ENSG00000130224--LRCH2" "ENSG00000108830--RND2"
## [23] "ENSG00000181163--NPM1" "ENSG00000162385--MAGOH"
## [25] "ENSG00000160117--ANKLE1" "ENSG00000096060--FKBP5"
## [27] "ENSG00000111664--GNB3" "ENSG00000142937--RPS8"
## [29] "ENSG00000071246--VASH1" "ENSG00000181418--DDN"
## [31] "ENSG00000096063--SRPK1" "ENSG00000005448--WDR54"
## [33] "ENSG00000153015--CWC27" "ENSG00000034053--APBA2"
## [35] "ENSG00000167771--RCOR2" "ENSG00000124614--RPS10"
## [37] "ENSG00000056277--ZNF280C" "ENSG00000169515--CCDC8"
## [39] "ENSG00000144712--CAND2" "ENSG00000112218--GPR63"
## [41] "ENSG00000166664--CHRFAM7A" "ENSG00000186468--RPS23"
## [43] "ENSG00000121774--KHDRBS1" "ENSG00000204209--DAXX"
## [45] "ENSG00000165821--SALL2"
## [1] "melphalan_sensitive: 45 genes in signature"
## [1] "ENSG00000108830--RND2" "ENSG00000117016--RIMS3"
## [3] "ENSG00000165821--SALL2" "ENSG00000250510--GPR162"
## [5] "ENSG00000104888--SLC17A7" "ENSG00000105642--KCNN1"
## [7] "ENSG00000187867--PALM3" "ENSG00000254726--MEX3A"
## [9] "ENSG00000176909--MAMSTR" "ENSG00000180592--SKIDA1"
## [11] "ENSG00000138336--TET1" "ENSG00000144712--CAND2"
## [13] "ENSG00000167771--RCOR2" "ENSG00000169169--CPT1C"
## [15] "ENSG00000129951--PLPPR3" "ENSG00000105613--MAST1"
## [17] "ENSG00000270885--RASL10B" "ENSG00000172733--PURG"
## [19] "ENSG00000154548--SRSF12" "ENSG00000086506--HBQ1"
## [21] "ENSG00000132563--REEP2" "ENSG00000196632--WNK3"
## [23] "ENSG00000170899--GSTA4" "ENSG00000108947--EFNB3"
## [25] "ENSG00000139200--PIANP" "ENSG00000168653--NDUFS5"
## [27] "ENSG00000139445--FOXN4" "ENSG00000167654--ATCAY"
## [29] "ENSG00000136367--ZFHX2" "ENSG00000198300--PEG3"
## [31] "ENSG00000161082--CELF5" "ENSG00000186897--C1QL4"
## [33] "ENSG00000126259--KIRREL2" "ENSG00000129244--ATP1B2"
## [35] "ENSG00000102935--ZNF423" "ENSG00000067842--ATP2B3"
## [37] "ENSG00000143434--SEMA6C" "ENSG00000144488--ESPNL"
## [39] "ENSG00000213420--GPC2" "ENSG00000063180--CA11"
## [41] "ENSG00000071246--VASH1" "ENSG00000167971--CASKIN1"
## [43] "ENSG00000088882--CPXM1" "ENSG00000107719--PALD1"
## [45] "ENSG00000141750--STAC2"
