## Supplementary Tables 1-7 for "Metastatic tumor cells in bone marrow differ from paired neuroblastoma tumor and contain subsets with therapy-resistant characteristics": Table S4_dormancy_signature.xlsx

### Sheet: dormancy_scores_overlap_up
Table S4. List of genes in dormancy signature
Ensembl ID	Gene symbol
ENSG00000066336	SPI1
ENSG00000143153	ATP1B1
ENSG00000168918	INPP5D
ENSG00000151702	FLI1
ENSG00000005810	MYCBP2
ENSG00000090339	ICAM1
ENSG00000172594	SMPDL3A
ENSG00000271503	CCL5
ENSG00000160179	ABCG1
ENSG00000138031	ADCY3
ENSG00000149257	SERPINH1
ENSG00000106829	TLE4
ENSG00000112769	LAMA4
ENSG00000180353	HCLS1
ENSG00000162496	DHRS3
ENSG00000144366	GULP1
ENSG00000130558	OLFM1
ENSG00000149781	FERMT3
ENSG00000253537	PCDHGA7
ENSG00000141232	TOB1
ENSG00000185010	F8
ENSG00000132359	RAP1GAP2
ENSG00000127418	FGFRL1
ENSG00000025434	NR1H3
ENSG00000105409	ATP1A3
ENSG00000185650	ZFP36L1
ENSG00000151490	PTPRO
ENSG00000140853	NLRC5
ENSG00000186635	ARAP1
ENSG00000115738	ID2
ENSG00000135956	TMEM127
ENSG00000092068	SLC7A8
ENSG00000182511	FES
ENSG00000109906	ZBTB16
ENSG00000106483	SFRP4
ENSG00000162511	LAPTM5
ENSG00000175155	YPEL2
ENSG00000172349	IL16
ENSG00000169432	SCN9A
ENSG00000127947	PTPN12
ENSG00000181016	LSMEM1
ENSG00000007237	GAS7
ENSG00000145675	PIK3R1
ENSG00000136404	TM6SF1
ENSG00000106546	AHR
ENSG00000164506	STXBP5
ENSG00000100441	KHNYN
ENSG00000115415	STAT1
ENSG00000198794	SCAMP5
ENSG00000163629	PTPN13
ENSG00000177189	RPS6KA3
ENSG00000086232	EIF2AK1
ENSG00000079308	TNS1
ENSG00000128815	WDFY4
ENSG00000151320	AKAP6
ENSG00000134508	CABLES1
ENSG00000113594	LIFR
ENSG00000004399	PLXND1
ENSG00000204852	TCTN1
ENSG00000168394	TAP1
ENSG00000053254	FOXN3
ENSG00000114541	FRMD4B
ENSG00000138081	FBXO11
ENSG00000140968	IRF8
ENSG00000118898	PPL
ENSG00000197818	SLC9A8
ENSG00000131149	GSE1
ENSG00000078018	MAP2
ENSG00000113269	RNF130
ENSG00000119772	DNMT3A
ENSG00000150593	PDCD4
ENSG00000117114	ADGRL2
ENSG00000123095	BHLHE41
ENSG00000132669	RIN2
ENSG00000116774	OLFML3
ENSG00000167703	SLC43A2
ENSG00000019582	CD74
ENSG00000008853	RHOBTB2
ENSG00000166747	AP1G1
ENSG00000036672	USP2
ENSG00000119508	NR4A3
ENSG00000110514	MADD
ENSG00000166165	CKB
ENSG00000182504	CEP97
ENSG00000138640	FAM13A
ENSG00000114796	KLHL24
ENSG00000115977	AAK1
ENSG00000245848	CEBPA
ENSG00000159082	SYNJ1
ENSG00000135218	CD36
ENSG00000123933	MXD4
ENSG00000159388	BTG2
ENSG00000146063	TRIM41
ENSG00000107796	ACTA2
ENSG00000087245	MMP2
ENSG00000067208	EVI5
ENSG00000139910	NOVA1
ENSG00000139697	SBNO1
ENSG00000160439	RDH13
ENSG00000111961	SASH1
ENSG00000108176	DNAJC12
ENSG00000100284	TOM1
ENSG00000077092	RARB
ENSG00000138642	HERC6
ENSG00000110367	DDX6
ENSG00000129038	LOXL1
ENSG00000135124	P2RX4
ENSG00000204406	MBD5
ENSG00000135093	USP30
ENSG00000113742	CPEB4
ENSG00000129474	AJUBA
ENSG00000198925	ATG9A
ENSG00000130779	CLIP1
ENSG00000033867	SLC4A7
ENSG00000153823	PID1
ENSG00000006459	KDM7A
ENSG00000145687	SSBP2
ENSG00000080546	SESN1
ENSG00000108510	MED13
ENSG00000008710	PKD1
ENSG00000119760	SUPT7L
ENSG00000162222	TTC9C
ENSG00000145365	TIFA
ENSG00000178381	ZFAND2A
ENSG00000137872	SEMA6D
ENSG00000105939	ZC3HAV1
ENSG00000105866	SP4
ENSG00000157557	ETS2
ENSG00000124067	SLC12A4
ENSG00000175104	TRAF6
ENSG00000163602	RYBP
ENSG00000155111	CDK19
ENSG00000196189	SEMA4A
ENSG00000147853	AK3
ENSG00000146776	ATXN7L1
ENSG00000114698	PLSCR4
ENSG00000008394	MGST1
ENSG00000107036	RIC1
ENSG00000139668	WDFY2
ENSG00000048707	VPS13D
ENSG00000143324	XPR1
ENSG00000134504	KCTD1
ENSG00000222011	FAM185A
ENSG00000087266	SH3BP2
ENSG00000143164	DCAF6
ENSG00000266094	RASSF5
ENSG00000197798	FAM118B
ENSG00000127415	IDUA
ENSG00000173801	JUP
ENSG00000183087	GAS6
ENSG00000135363	LMO2
ENSG00000012779	ALOX5
ENSG00000165168	CYBB
ENSG00000155849	ELMO1
ENSG00000115956	PLEK
ENSG00000136167	LCP1
ENSG00000146648	EGFR
ENSG00000123338	NCKAP1L
ENSG00000204217	BMPR2
ENSG00000135919	SERPINE2
ENSG00000178573	MAF
ENSG00000132965	ALOX5AP
ENSG00000161921	CXCL16
ENSG00000138696	BMPR1B
ENSG00000048471	SNX29
ENSG00000169891	REPS2
ENSG00000197594	ENPP1
ENSG00000116852	KIF21B
ENSG00000175567	UCP2
ENSG00000198265	HELZ
ENSG00000172578	KLHL6
ENSG00000159674	SPON2
ENSG00000123360	PDE1B
ENSG00000019991	HGF
ENSG00000107551	RASSF4
ENSG00000113578	FGF1
ENSG00000120594	PLXDC2
ENSG00000163017	ACTG2
ENSG00000102879	CORO1A
ENSG00000204103	MAFB
ENSG00000184060	ADAP2
ENSG00000204267	TAP2
ENSG00000076826	CAMSAP3
ENSG00000139182	CLSTN3
ENSG00000105223	PLD3
ENSG00000010327	STAB1
ENSG00000164403	SHROOM1
ENSG00000153094	BCL2L11
ENSG00000198053	SIRPA
ENSG00000013619	MAMLD1
ENSG00000137486	ARRB1
ENSG00000169926	KLF13
ENSG00000172794	RAB37
ENSG00000184588	PDE4B
ENSG00000081320	STK17B
ENSG00000196502	SULT1A1
ENSG00000159110	IFNAR2
ENSG00000100888	CHD8
ENSG00000167378	IRGQ
ENSG00000145246	ATP10D
ENSG00000049860	HEXB
ENSG00000140263	SORD
ENSG00000187257	RSBN1L
ENSG00000107864	CPEB3
ENSG00000173898	SPTBN2
ENSG00000152520	PAN3
ENSG00000142784	WDTC1
ENSG00000137094	DNAJB5
ENSG00000141837	CACNA1A
ENSG00000181722	ZBTB20
ENSG00000170581	STAT2
ENSG00000151893	CACUL1
ENSG00000075223	SEMA3C
ENSG00000055609	KMT2C
ENSG00000033627	ATP6V0A1
ENSG00000174483	BBS1
ENSG00000156050	FAM161B
ENSG00000154217	PITPNC1
ENSG00000005108	THSD7A
ENSG00000116741	RGS2
ENSG00000172379	ARNT2
ENSG00000138760	SCARB2
ENSG00000018280	SLC11A1
ENSG00000128512	DOCK4
ENSG00000137628	DDX60
ENSG00000115041	KCNIP3
ENSG00000166046	TCP11L2
ENSG00000128340	RAC2
ENSG00000129226	CD68
ENSG00000106415	GLCCI1
ENSG00000136478	TEX2
ENSG00000173889	PHC3
ENSG00000135148	TRAFD1
ENSG00000110911	SLC11A2
ENSG00000100393	EP300
ENSG00000102921	N4BP1
ENSG00000196586	MYO6
ENSG00000111679	PTPN6
ENSG00000135870	RC3H1
ENSG00000159023	EPB41
ENSG00000168769	TET2
ENSG00000166169	POLL
ENSG00000160695	VPS11
ENSG00000185920	PTCH1
ENSG00000196628	TCF4
ENSG00000135090	TAOK3
ENSG00000001167	NFYA
ENSG00000101745	ANKRD12
ENSG00000164463	CREBRF
ENSG00000159433	STARD9
ENSG00000186469	GNG2
ENSG00000265972	TXNIP
ENSG00000164169	PRMT9
ENSG00000109846	CRYAB
ENSG00000125347	IRF1
ENSG00000101844	ATG4A
ENSG00000164237	CMBL
ENSG00000140199	SLC12A6
ENSG00000278535	DHRS11
ENSG00000073614	KDM5A
ENSG00000107537	PHYH
ENSG00000092020	PPP2R3C
ENSG00000072736	NFATC3
ENSG00000164619	BMPER
ENSG00000154114	TBCEL
ENSG00000184205	TSPYL2
ENSG00000186001	LRCH3
ENSG00000163214	DHX57
ENSG00000171522	PTGER4
ENSG00000100897	DCAF11
ENSG00000128923	MINDY2
ENSG00000106012	IQCE
ENSG00000175745	NR2F1
ENSG00000067798	NAV3
ENSG00000108306	FBXL20
ENSG00000107560	RAB11FIP2
ENSG00000197140	ADAM32
ENSG00000105397	TYK2
ENSG00000135929	CYP27A1
ENSG00000178695	KCTD12
ENSG00000171680	PLEKHG5
ENSG00000171723	GPHN
ENSG00000134321	RSAD2
ENSG00000138050	THUMPD2
ENSG00000137801	THBS1
ENSG00000168961	LGALS9
ENSG00000148175	STOM
ENSG00000173542	MOB1B
ENSG00000182372	CLN8
ENSG00000166147	FBN1
ENSG00000157741	UBN2
ENSG00000111325	OGFOD2
ENSG00000185842	DNAH14
ENSG00000133247	KMT5C
ENSG00000112378	PERP
ENSG00000130066	SAT1
ENSG00000162928	PEX13
