## Supplementary Tables 1-7 for "Metastatic tumor cells in bone marrow differ from paired neuroblastoma tumor and contain subsets with therapy-resistant characteristics": Table S6_list of antibodies for index sorting.xlsx

### Sheet: Sheet1
Table S6. List of antibodies used for index sorting of bone marrow samples
	Marker	Clone	Fluorophore	Dilution factor	Manufacturer	Catalogue number
1	CD13/ANPEP	WM15	BV421	100	BD	562596
2	CD45/PTPRC	HI30	BV510	800	BD	563204
3	CD34	8G12	BV605	200	BD	745247
6	CD81	JS-81	BV650	100	BD	740590
4	CD90/Thy-1	5E10	BV711	200	BD	740786
5	GD2	14.G2a	BV786	400	BD	744073
7	CD105/ENG	SN6	FITC	25	Biorad	MCA 1557F
8	CD146/MCAM	P1H12	PerCP Cy5.5	200	BD	746081
9	CD56/NCAM	39D5	PE	200	Biolegend	355504
10	CD271/NGFR	C40-1457	PE-CF594	200	BD	563452
11	CD73/NT5E	AD2	PE-Cy7	400	BD	561258
12	CD3	HIT3a	APC	50	BD	561804
13	Live/dead nearIR			20,00	Invitrogen	L10119
14	Draq5 DNA dye			25000	Abcam	ab108410
