## Supplementary Tables 1-7 for "Metastatic tumor cells in bone marrow differ from paired neuroblastoma tumor and contain subsets with therapy-resistant characteristics": Table S7_list of enzym dig and cryo genes.xlsx

### Sheet: Correction of sample processing
Table S7. List of genes used for correction of sample processing
Genes for correction of enzymatic digestion			Genes for correction of thawing of cryopreserved samples
Ensembl ID	Gene symbol	Tissue source	Ensembl ID	Gene symbol	Tissue source
ENSG00000109971	HSPA8	Primary	ENSG00000107562	CXCL12	Bone Marrow
ENSG00000069849	ATP1B3	Primary	ENSG00000243802	RP11-390K5.1	Bone Marrow
ENSG00000134294	SLC38A2	Primary	ENSG00000265972	TXNIP	Bone Marrow
ENSG00000119508	NR4A3	Primary	ENSG00000251562	MALAT1	Bone Marrow
ENSG00000153234	NR4A2	Primary	ENSG00000132424	PNISR	Bone Marrow
ENSG00000086061	DNAJA1	Primary	ENSG00000220205	VAMP2	Bone Marrow
ENSG00000116044	NFE2L2	Primary	ENSG00000079785	DDX1	Bone Marrow
ENSG00000187514	PTMA	Primary	ENSG00000277443	MARCKS	Bone Marrow
ENSG00000120694	HSPH1	Primary	ENSG00000269028	MTRNR2L12	Bone Marrow
ENSG00000123358	NR4A1	Primary	ENSG00000144642	RBMS3	Bone Marrow
ENSG00000186834	HEXIM1	Primary	ENSG00000225630	MTND2P28	Bone Marrow
ENSG00000196352	CD55	Primary	ENSG00000143878	RHOB	Bone Marrow
ENSG00000123975	CKS2	Primary	ENSG00000164327	RICTOR	Bone Marrow
ENSG00000162783	IER5	Primary	ENSG00000204622	HLA-J	Bone Marrow
ENSG00000170315	UBB	Primary	ENSG00000114857	NKTR	Bone Marrow
ENSG00000124762	CDKN1A	Primary	ENSG00000067082	KLF6	Bone Marrow
ENSG00000108821	COL1A1	Primary	ENSG00000116754	SRSF11	Bone Marrow
ENSG00000204256	BRD2	Primary	ENSG00000069275	NUCKS1	Bone Marrow
ENSG00000144426	NBEAL1	Primary	ENSG00000151779	NBAS	Bone Marrow
ENSG00000096384	HSP90AB1	Primary	ENSG00000099622	CIRBP	Bone Marrow
ENSG00000168542	COL3A1	Primary	ENSG00000108848	LUC7L3	Bone Marrow
ENSG00000080824	HSP90AA1	Primary	ENSG00000124422	USP22	Bone Marrow
ENSG00000088986	DYNLL1	Primary	ENSG00000117523	PRRC2C	Bone Marrow
ENSG00000130600	H19	Primary	ENSG00000100941	PNN	Bone Marrow
ENSG00000204389	HSPA1A	Primary	ENSG00000139746	RBM26	Bone Marrow
ENSG00000115419	GLS	Primary	ENSG00000198408	MGEA5	Bone Marrow
ENSG00000205189	ZBTB10	Primary	ENSG00000110492	MDK	Bone Marrow
ENSG00000136603	SKIL	Primary	ENSG00000184897	H1FX	Bone Marrow
ENSG00000172716	SLFN11	Primary	ENSG00000198625	MDM4	Bone Marrow
ENSG00000109320	NFKB1	Primary	ENSG00000124222	STX16	Bone Marrow
ENSG00000111341	MGP	Primary	ENSG00000167615	LENG8	Bone Marrow
ENSG00000144381	HSPD1	Primary	ENSG00000272888	LINC01578	Bone Marrow
ENSG00000116741	RGS2	Primary	ENSG00000134884	ARGLU1	Bone Marrow
ENSG00000204569	PPP1R10	Primary	ENSG00000153914	SREK1	Bone Marrow
ENSG00000213626	LBH	Primary	ENSG00000214182	PTMAP5	Bone Marrow
ENSG00000165997	ARL5B	Primary	ENSG00000145495	MARCH6	Bone Marrow
ENSG00000113916	BCL6	Primary	ENSG00000188529	SRSF10	Bone Marrow
ENSG00000255823	MTRNR2L8	Primary
ENSG00000143933	CALM2	Primary
ENSG00000215301	DDX3X	Primary
ENSG00000240342	RPS2P5	Primary
ENSG00000132002	DNAJB1	Primary
ENSG00000164032	H2AFZ	Primary
ENSG00000115541	HSPE1-cluster	Primary
ENSG00000105993	DNAJB6	Primary
ENSG00000163874	ZC3H12A	Primary
ENSG00000108256	NUFIP2	Primary
ENSG00000204388	HSPA1B	Primary
ENSG00000188486	H2AFX	Primary
ENSG00000170525	PFKFB3	Primary
ENSG00000179388	EGR3	Primary
ENSG00000179820	MYADM	Primary
ENSG00000102786	INTS6	Primary
ENSG00000105939	ZC3HAV1	Primary
ENSG00000115541	HSPE1	Primary
ENSG00000167797	CDK2AP2	Primary
ENSG00000168906	MAT2A	Primary
ENSG00000114315	HES1	Primary
ENSG00000168374	ARF4	Primary
ENSG00000110172	CHORDC1	Primary
ENSG00000166233	ARIH1	Primary
ENSG00000105835	NAMPT	Primary
ENSG00000004478	FKBP4	Primary
ENSG00000134333	LDHA	Primary
ENSG00000112406	HECA	Primary
ENSG00000182481	KPNA2	Primary
ENSG00000137575	SDCBP	Primary
ENSG00000172115	CYCS	Primary
ENSG00000139289	PHLDA1	Primary
ENSG00000112096	SOD2	Primary
ENSG00000161011	SQSTM1	Primary
ENSG00000198604	BAZ1A	Primary
ENSG00000100591	AHSA1	Primary
ENSG00000234745	HLA-B-cluster	Primary
ENSG00000110925	CSRNP2	Primary
ENSG00000164949	GEM	Primary
ENSG00000283498	MIR1244-2	Primary
ENSG00000012660	ELOVL5	Primary
ENSG00000096717	SIRT1	Primary
ENSG00000155380	SLC16A1	Primary
ENSG00000142669	SH3BGRL3	Primary
ENSG00000116161	CACYBP	Primary
ENSG00000008517	IL32	Primary
ENSG00000162616	DNAJB4	Primary
ENSG00000170185	USP38	Primary
ENSG00000183508	FAM46C	Primary
ENSG00000112110	MRPL18	Primary
ENSG00000197989	SNHG12	Primary
ENSG00000166974	MAPRE2	Primary
ENSG00000165494	PCF11	Primary
ENSG00000117450	PRDX1	Primary
ENSG00000102265	TIMP1	Primary
ENSG00000158710	TAGLN2	Primary
ENSG00000164111	ANXA5	Primary
ENSG00000174010	KLHL15	Primary
ENSG00000189067	LITAF	Primary
ENSG00000196924	FLNA	Primary
ENSG00000197747	S100A10	Primary
ENSG00000150093	ITGB1	Primary
ENSG00000140403	DNAJA4	Primary
ENSG00000070495	JMJD6	Primary
ENSG00000106682	EIF4H	Primary
ENSG00000182224	CYB5D1	Primary
ENSG00000163453	IGFBP7	Primary
ENSG00000163565	IFI16	Primary
ENSG00000250182	EEF1A1P13	Primary
ENSG00000146112	PPP1R18	Primary
ENSG00000147065	MSN	Primary
ENSG00000099860	GADD45B	Primary
ENSG00000009413	REV3L	Primary
ENSG00000134107	BHLHE40	Primary
ENSG00000123416	TUBA1B	Primary
ENSG00000106546	AHR	Primary
ENSG00000106211	HSPB1	Primary
